# Recruitment of CTCF to an *Fto* enhancer is responsible for transgenerational inheritance of obesity

**DOI:** 10.1101/2020.11.20.391672

**Authors:** Yoon Hee Jung, Hsiao-Lin V. Wang, Daniel Ruiz, Fiorella C. Grandi, Brianna J. Bixler, Hannah Linsenbaum, Jian-Feng Xiang, Samantha Forestier, Andrew M. Shafik, Peng Jin, M. Ryan Corces, Victor G. Corces

## Abstract

Transgenerational transmission of epiphenotypes is poorly understood. Here we show that exposure of pregnant mouse F0 females to BPA results in obesity in the F2 progeny due to increased food intake and leptin resistance. This epiphenotype can be transmitted up to the F6 generation and disappears in F7. Analyses of chromatin accessibility in sperm of the F1-F6 generations reveals alterations in the binding of CTCF at two enhancers of the *Fto* gene in obese but not control animals that correlates with transmission of obesity. Deletion of the CTCF site in *Fto* results in mice that fail to become obese when exposed to BPA. These *Fto* enhancers show increased interactions in sperm of obese mice with the *Irx3* and *Irx5* genes, which are involved in the differentiation of appetite controlling AgRP/NPY neurons. Single-nucleus and immunofluorescence analyses in the arcuate nucleus of the hypothalamus suggest that exposure to BPA results in expansion of the number of orexigenic AgRP neurons. This expansion correlates with increased accessibility of the *Fto* proximal enhancer in radial glia-like neural stem cells (RG-NSCs), which give rise to AgRP/NPY neurons, and in mature oligodendrocytes. The results provide a molecular mechanism for transgenerational inheritance in mammals and suggest that both genetic and epigenetic alterations of *Fto* can lead to the same phenotypic outcomes.
