## Supplemental Table 1 for "Recruitment of CTCF to an *Fto* enhancer is responsible for transgenerational inheritance of obesity"

### Sheet: Sheet1
	BPA_sperm_HiC_Rep1	BPA sperm_HiC_Rep2	CTL adipose tissue_MicroC_Rep1	CTL adipose tissue_MicroC_Rep2	BPA adipose tissue_MicroC_Rep1	BPA adipose tissue_MicroC_Rep2
Sequenced Read Pairs	2,233,501,205	1,213,338,046	362127848	190877825	125152402	923026888
Normal Paired	1,990,429,856 (89.12%)	958,754,384 (79.02%)	328,552,127(90.73%)	169,407,543 (88.75%)	113,041,324 (90.32%)	858,273,281 (92.98%)
Chimeric Paired	639,944 (0.03%)	77,090 (0.01%)	8,255(0.00%)	12,534 (0.01%)	4,965 (0.00%)	21,562 (0.00%)
Chimeric Ambiguous	515,747 (0.02%)	100,754 (0.01%)	22,420(0.01%)	31,390 (0.02%)	10,030 (0.01%)	54,498 (0.01%)
Unmapped	241,915,658 (10.83%)	254,405,818 (20.97%)	33,545,046(9.26%)	21,426,358 (11.23%)	12,096,083 (9.67%)	64,677,547 (7.01%)
Ligation Motif Present	580,866,418 (26.01%)	761,588,883 (62.77%)	65,735(0.02%)	183,812 (0.10%)	88,889 (0.07%)	189,567 (0.02%)
Alignable (Normal+Chimeric Paired)	1,991,069,800 (89.15%)	958,831,474 (79.02%)	328,560,382(90.73%)	169,420,077 (88.76%)	113,046,289 (90.33%)	858,294,843 (92.99%)
Unique Reads	740,243,549 (33.14%)	796,355,330 (65.63%)	289,459,131(79.93%)	93,239,423 (48.85%)	103,296,552 (82.54%)	406,654,744 (44.06%)
PCR Duplicates	832,816,127 (37.29%)	157,435,772 (12.98%)	38,657,325(10.68%)	76,045,758 (39.84%)	9,584,322 (7.66%)	451,046,517 (48.87%)
Optical Duplicates	410,653,520 (18.39%)	5,040,372 (0.42%)	443,926(0.12%)	134,896 (0.07%)	165,415 (0.13%)	593,582 (0.06%)
Library Complexity Estimate	894223071	2561626782	1280830534	126298002	626551218	493399288
Intra-fragment Reads	84,879,076 (3.80% / 11.47%)	30,467,531 (2.51% / 3.83%)	31,366,420(8.66%/10.84%)	24,658,955 (12.92% / 26.45%)	11,873,089 (9.49% / 11.49%)	36,566,306 (3.96% / 8.99%)
Below MAPQ Threshold	311,738,906 (13.96% / 42.11%)	284,663,928 (23.46% / 35.75%)	88,437,957(24.42%/30.55%)	33,504,915 (17.55% / 35.93%)	30,051,725 (24.01% / 29.09%)	170,485,957 (18.47% / 41.92%)
Hi-C Contacts	343,625,567 (15.39% / 46.42%)	481,223,871 (39.66% / 60.43%)	169,654,754(46.85%/58.61%)	35,075,553 (18.38% / 37.62%)	61,371,738 (49.04% / 59.41%)	199,602,481 (21.62% / 49.08%)
Ligation Motif Present	85,483,246 (3.83% / 11.55%)	270,101,845 (22.26% / 33.92%)	32,474(0.01%/0.01%)	8,667 (0.00% / 0.01%)	12,319 (0.01% / 0.01%)	44,579 (0.00% / 0.01%)
3' Bias (Long Range)	87% - 13%	94% - 6%	51%-49%	50% - 50%	51% - 49%	51% - 49%
Pair Type %(L-I-O-R)	25% - 25% - 25% - 25%	25% - 25% - 25% - 25%	25%-25%-25%-25%	25% - 25% - 25% - 25%	25% - 25% - 25% - 25%	25% - 25% - 25% - 25%
Inter-chromosomal	94,037,833 (4.21% / 12.70%)	124,186,443 (10.24% / 15.59%)	22,358,217(6.17%/7.72%)	5,577,546 (2.92% / 5.98%)	8,071,210 (6.45% / 7.81%)	38,812,090 (4.20% / 9.54%)
Intra-chromosomal	249,587,734 (11.17% / 33.72%)	357,037,428 (29.43% / 44.83%)	147,296,537(40.68%/50.89%)	29,498,007 (15.45% / 31.64%)	53,300,528 (42.59% / 51.60%)	160,790,391 (17.42% / 39.54%)
Short Range (<20Kb)	113,196,712 (5.07% / 15.29%)	137,765,772 (11.35% / 17.30%)	88,689,319(24.49%/30.64%)	20,134,709 (10.55% / 21.59%)	31,924,992 (25.51% / 30.91%)	89,687,547 (9.72% / 22.05%)
Long Range (>20Kb)	136,384,593 (6.11% / 18.42%)	219,267,003 (18.07% / 27.53%)	58,603,996(16.18%/20.25%)	9,362,406 (4.90% / 10.04%)	21,374,576 (17.08% / 20.69%)	71,100,283 (7.70% / 17.48%)
